# Single-cell quantitative bioimaging of *P. berghei* liver stage translation

**DOI:** 10.1101/2023.07.05.547872

**Authors:** James L. McLellan, William Sausman, Ashley B. Reers, Evelien M. Bunnik, Kirsten K. Hanson

## Abstract

*Plasmodium* parasite resistance to existing antimalarial drugs poses a devastating threat to the lives of many who depend on their efficacy. New antimalarial drugs and novel drug targets are in critical need, along with novel assays to accelerate their identification. Given the essentiality of protein synthesis throughout the complex parasite lifecycle, translation inhibitors are a promising drug class, capable of targeting the disease-causing blood stage of infection, as well as the asymptomatic liver stage, a crucial target for prophylaxis. To identify compounds capable of inhibiting liver stage parasite translation, we developed an assay to visualize and quantify translation in the *P. berghei-*HepG2 infection model. After labeling infected monolayers with o-propargyl puromycin (OPP), a functionalized analog of puromycin permitting subsequent bioorthogonal addition of a fluorophore to each OPP-terminated nascent polypetide, we use automated confocal feedback microscopy followed by batch image segmentation and feature extraction to visualize and quantify the nascent proteome in individual *P. berghei* liver stage parasites and host cells simultaneously. After validation, we demonstrate specific, concentration-dependent liver stage translation inhibition by both parasite-selective and pan-eukaryotic active compounds, and further show that acute pre-treatment and competition modes of the OPP assay can distinguish between direct and indirect translation inhibitors. We identify a Malaria Box compound, MMV019266, as a direct translation inhibitor in *P. berghei* liver stages and confirm this potential mode of action in *P. falciparum* asexual blood stages.
