## Supplementary Figures and Tables for "Single-cell quantitative bioimaging of *P. berghei* liver stage translation": McLellan et al Table S1.xlsx

### Sheet: default
Table S1. Compounds used in this study and their translation inhibition efficacy
Compound	Compound Class	Compound Manufacturer	Stock Concentration	Mode / Mechanism of Action	mw	Structure	Canonical SMILES	max concentration tested	% translation inhibition in EEFs (Fig.2)	% translation inhibition in HepG2 (Fig.2)
anisomycin	Pan-eukaryotic translation inhibitor	EMD Millipore	10 mM	Peptidyl transferase inhibitor/ 80s ribosomal subunit inhibitor	265.31		[H][C@]1(O)CN[C@]([H])(CC2=CC=C(OC)C=C2)[C@]1([H])OC(C)=O	10 µM	91.4539	96.8863
borrelidin	Pan-eukaryotic translation inhibitor	AdipoGen	10 mM	Threonyl-tRNA synthetase inhibitor	489.65		CC1CC(CC(C(C(=CC=CCC(OC(=O)CC(C(C1)C)O)C2CCCC2C(=O)O)C#N)O)C)C	10 µM	52.8254	87.6389
bruceantin	Pan-eukaryotic translation inhibitor	MedChem Express	10 mM	Translation initiation inhibitor	548.6		CC1=C(C(=O)CC2(C1CC3C45C2C(C(C(C4C(C(=O)O3)OC(=O)C=C(C)C(C)C)(OC5)C(=O)OC)O)O)C)O	10 µM	98.9931	99.0034
cycloheximide	Pan-eukaryotic translation inhibitor	EMD Millipore	100 mg/mL	Inhibits translation elongation	281.35		O=C2NC(=O)CC(C[C@@H](O)[C@H]1C(=O)[C@@H](C)C[C@H](C)C1)C2	35.5 µM	94.0155	92.4276
emetine	Pan-eukaryotic translation inhibitor	EMD Millipore	25 mM	Binds ribosomal E site and blocks translocation	480.63		CCC1CN2CCC3=CC(=C(C=C3C2CC1CC4C5=CC(=C(C=C5CCN4)OC)OC)OC)OC.Cl	10 µM	93.3505	97.1336
halofuginone	Pan-eukaryotic translation inhibitor	EMD Millipore	10 mM	Prolyl-tRNA synthetase inhibitor	414.68		C1CC(C(NC1)CC(=O)CN2C=NC3=CC(=C(C=C3C2=O)Cl)Br)O	10 µM	95.5096	98.9379
lactimidomycin	Pan-eukaryotic translation inhibitor	EMD Millipore	10 mM	Inhibits translation elongation	457.56		CC1C=CC=CCCC=CC(=O)OC1C(=CC(C)C(=O)CC(CC2CC(=O)NC(=O)C2)O)C	10 µM	98.2551	99.0465
atovaquone	Known antimalarial	Sigma	10 mM	Mitochondrial cytochrome bc1 complex (Complex III) inhibitor	366.84		C1CC(CCC1C2=CC=C(C=C2)Cl)C3=C(C4=CC=CC=C4C(=O)C3=O)O	10 µM	35.1121	6.10931
DDD107498	Known antimalarial	Apex Bio	10 mM	Translation inhibitor, thought to act via Elongation Factor 2 (eEF2)	462.6		O=C(NCCN1CCCC1)C2=CC(C3=CC=C(CN4CCOCC4)C=C3)=NC5=CC=C(F)C=C52	10 µM	85.5458	6.85226
DSM265	Known antimalarial	MMV	10 mM	Dihydroorotate dehydrogenase inhibitor (DHODH inhibitor)	415.33		CC1=NC2=NC(=NN2C(=C1)NC3=CC=C(C=C3)S(F)(F)(F)(F)F)C(C)(F)F	10 µM	34.3654	10.6122
KAF156	Known antimalarial	Calibr	10 mM	Thought to work at the level of the ER, affecting the secretory pathway;	411.4		CC1(C)C2=NC(C3=CC=C(F)C=C3)=C(NC4=CC=C(F)C=C4)N2CCN1C(CN)=O	10 µM	75.6546	10.6024
mefloquine	Known antimalarial	TCI	10 mM	Thought to disrupt heme polymerization in the parasite	378.31		C1CCNC(C1)C(C2=CC(=NC3=C2C=CC=C3C(F)(F)F)C(F)(F)F)O	2.5 µM	-30.1834	-7.10334
MMV390048	Known antimalarial	K. Chibale	10 mM	PI4K3beta Inhibitor (Phosphatidylinositol 4-kinase beta)	393.4		NC1=NC=C(C2=CC=C(S(C)(=O)=O)C=C2)C=C1C3=CN=C(C(F)(F)F)C=C3	10 µM	15.2161	-7.81278
P218	Known antimalarial	MMV	10 mM	Dihydrofolate reductase inhibitor (DHFR inhibitor)	360.18		CCC1=C(C(=NC(=N1)N)N)OCCCOC2=CC=CC=C2CCC(=O)O	10 µM	1.19701	1.35961
pyrimethamine	Known antimalarial	Fluka Analytical	20 mM	Dihydrofolate reductase inhibitor (DHFR inhibitor)	248.71		CCC1=C(C(=NC(=N1)N)N)C2=CC=C(C=C2)Cl	10 µM	4.09033	8.10484
tafenoquine	Known antimalarial	Sigma	10mM	Unknown; hypnozoite active 8-AQ	463.493		COC1=CC(C)=C2C(OC3=CC=CC(=C3)C(F)(F)F)=C(OC)C=C(NC(C)CCCN)C2=N1	1.25 µM	3.41116	-1.35955
MMV019266	Malaria Box P. berghei liver stage hit	Vitas-M Laboratory	10 mM	unknown	312.4		CC1=C(SC2=C1C(=NC=N2)SC3=NC4=CC=CC=C4N3)C	10 µM	84.8438	-4.82242
MMV006188	Malaria Box P. berghei liver stage hit	Specs	10 mM	unknown	382.9		C1CN(CCC1C(=O)NCC2=CC=CO2)S(=O)(=O)C3=CC=C(C=C3)Cl	10 µM	19.0391	2.98939
MMV006820	Malaria Box P. berghei liver stage hit	InterBioScreen	10 mM	unknown	245.32		CCCCC1=C(NC2=C(C1=O)C=CC=C2OC)C	10 µM	28.2575	1.28073
MMV007116	Malaria Box P. berghei liver stage hit	Vitas-M Laboratory	10 mM	unknown	245.27		CCC1=CC2=C(C=C1)NC=C(C2=O)C(=O)OCC	10 µM	28.7116	-0.51526
MMV011438	Malaria Box P. berghei liver stage hit	Vitas-M Laboratory	10 mM	unknown	546.6		COC(=O)C1=CC=C(C=C1)C2C3=C(CC(CC3=O)C4=CC=C(C=C4)F)NC5=CC=CC=C5N2C(=O)C6=CC=CC=C6	10 µM	-15.0393	-5.49115
MMV665940	Malaria Box P. berghei liver stage hit	Specs	10 mM	unknown	293.3		CCOC1=CC=C(C=C1)C=CC2=NC(=O)C3=CC=CC=C3O2	10 µM	29.7841	8.7091
bortezomib	Pan-eukaryote cellular process inhibitor	EMD Millipore	10 mM	26S proteasome inhibitor	384.2		B(C(CC(C)C)NC(=O)C(CC1=CC=CC=C1)NC(=O)C2=NC=CN=C2)(O)O	10 µM	86.1569	30.7239
brefeldin A	Pan-eukaryote cellular process inhibitor	Sigma	10 mg/mL	Blocks retrograde transport from ER to Golgi by targeting Arf1	280.36		CC1CCCC=CC2CC(CC2C(C=CC(=O)O1)O)O	17.9 µM	45.5773	58.5069
trichostatin A	Pan-eukaryote inhibitor cellular process inhibitor	Sigma	5 mM	Histone deacetylase inhibitor	302.37		CC(C=C(C)C=CC(=O)NO)C(=O)C1=CC=C(C=C1)N(C)C	10 µM	44.3233	6.80491
GSK2606414	Pan-eukaryote cellular process inhibitor	Apex Bio	50 mM	PERK inhibitor	451.4		CN1C2=NC=NC(N)=C2C(C3=CC(CCN4C(CC5=CC(C(F)(F)F)=CC=C5)=O)=C4C=C3)=C1	not tested	not tested	not tested
