## Supplementary Figures and Tables for "Single-cell quantitative bioimaging of *P. berghei* liver stage translation": McLellan et al Table S2.xlsx

### Sheet: 20201229_EC50s_forManuscript
	Table S2. Compound potency and efficacy of translation inhibition in EEF and HepG2 cells.
	compound	assay type	EEF or HepG2	timepoint fixed (hpi)	EC50 (nM)	95% CI EC50 (nM)	R2	% max translation inhibition, mean	% max translation inhibition, stdev
	anisomycin	translation inhibition with acute pre-treatment	EEF	28	98.56	10 to 1000	0.9786	99.3885	0.119943
				48	126.2	85.33 to 1000	0.9655	96.6684	3.42347
			HepG2	28	87.98	10 to 100	0.9794	99.2684	0.132254
				48	69.92	60.38 to 100	0.9959	97.1348	3.21843
		translation inhibition with co-OPP treatment	EEF	28	168.3	10 to 1000	0.9744	97.6372	1.09247
				48	- -	- -	- -	97.1987	0.795624
			HepG2	28	88.79	73.76 to 100	0.9921	96.764	2.09647
				48	- -	- -	- -	98.0279	0.46555
		HepG2 cytotoxicity	HepG2	48	116.3	99 to 136	0.9726	- -	- -
	borrelidin	translation inhibition with acute pre-treatment	EEF	28	8360	4449 to 10490	0.7116	63.8062	7.49664
				48	8678	6937 to 10920	0.9366	61.3531	11.9969
			HepG2	28	1009	100 to 10000	0.9216	87.6822	1.61232
				48	1017	744.6 to 1601	0.936	87.3721	4.05885
		translation inhibition with co-OPP treatment	EEF	28	- -	- -	- -	1.27855	46.4152
				48	- -	- -	- -	25.7612	15.4007
			HepG2	28	- -	- -	- -	69.3851	8.24362
				48	- -	- -	- -	58.9538	16.7348
		HepG2 cytotoxicity	HepG2	48	1253	890.1 to 1776	0.8757	- -	- -
	bortezomib	translation inhibition with acute pre-treatment	EEF	28	484.6	307 to 779.2	0.9422	86.4926	6.39746
				48	103.9	10 to 1000	0.9444	87.6171	2.18015
			HepG2	28	n.d.	n.d.	n.d.	17.879	5.61662
				48	n.d.	n.d.	n.d.	31.5134	9.90948
		translation inhibition with co-OPP treatment	EEF	28	- -	- -	- -	-39.9855	16.8366
				48	- -	- -	- -	-9.76209	11.082
			HepG2	28	- -	- -	- -	-29.4758	17.7324
				48	- -	- -	- -	-32.5253	11.3093
		HepG2 cytotoxicity	HepG2	48	12.02	10.79 to 13.29	0.9793	- -	- -
	bruceantin	translation inhibition with acute pre-treatment	EEF	28	0.9086	0.5685 to 1	0.8862	99.6816	0.100611
				48	0.9019	0.6506 to 1	0.9336	99.0975	0.573323
			HepG2	28	3.226	2.178 to 4.58	0.9575	99.2384	0.244158
				48	3.23	1.964 to 10	0.9375	99.0424	0.582792
		translation inhibition with co-OPP treatment	EEF	28	6.204	4.285 to 10	0.9834	98.9949	0.918264
				48	- -	- -	- -	97.7666	1.07729
			HepG2	28	9.96	8.187 to 100	0.9933	97.9431	1.18017
				48	- -	- -	- -	97.5844	1.5879
		HepG2 cytotoxicity	HepG2	48	17.58	13.86 to 22.44	0.9333	- -	- -
	cycloheximide	translation inhibition with acute pre-treatment	EEF	28	849.9	557.1 to 1312	0.9416	96.0693	1.35406
				48	889.3	422.4 to 1764	0.8339	94.7813	1.27146
			HepG2	28	1015	702.2 to 1475	0.9554	92.4169	1.77368
				48	1126	893.5 to 1421	0.9812	92.1968	0.779715
		translation inhibition with co-OPP treatment	EEF	28	- -	- -	- -	96.2489	0.943115
				48	- -	- -	- -	95.2005	1.03458
			HepG2	28	- -	- -	- -	93.4788	1.81301
				48	- -	- -	- -	93.3804	0.987782
		HepG2 cytotoxicity	HepG2	48	1538	1213 to 2006	0.9624	- -	- -
	DDD107498	translation inhibition with acute pre-treatment	EEF	28	13.4	9.994 to 19.19	0.9832	90.4957	2.80975
				48	10.97	7.416 to 16.79	0.9794	88.1396	3.39534
			HepG2	28	n.d.	n.d.	n.d.	-11.7593	20.8932
				48	n.d.	n.d.	n.d.	4.74564	3.73295
		translation inhibition with co-OPP treatment	EEF	28	14.48	9.974 to 21.66	0.9835	90.6686	1.54966
				48	- -	- -	- -	83.0966	3.79654
			HepG2	28	n.d.	n.d.	n.d.	26.603	20.8704
				48	- -	- -	- -	22.4652	19.556
		HepG2 cytotoxicity	HepG2	48	n.d.	n.d.	n.d.	- -	- -
	emetine	translation inhibition with acute pre-treatment	EEF	28	661.3	514.8 to 778.5	0.9666	96.2846	0.356208
				48	301.9	185.2 to 487	0.9368	93.4855	0.475121
			HepG2	28	86.34	10 to 100	0.9832	96.3585	1.35737
				48	41.31	34.77 to 49	0.9957	96.8284	1.06114
		translation inhibition with co-OPP treatment	EEF	28	- -	- -	- -	93.386	1.70849
				48	- -	- -	- -	92.4368	1.05095
			HepG2	28	- -	- -	- -	95.0183	0.553708
				48	- -	- -	- -	94.9604	0.509719
		HepG2 cytotoxicity	HepG2	48	218.4	129.8 to 380.2	0.8455	- -	- -
	halofuginone	translation inhibition with acute pre-treatment	EEF	28	76.45	10 to 100	0.984	97.5941	0.535379
				48	40.03	30.68 to 51.41	0.9895	96.0988	0.604139
			HepG2	28	81.98	10 to 100	0.9819	98.9682	0.405639
				48	83.58	10 to 100	0.9939	98.96	0.177959
		translation inhibition with co-OPP treatment	EEF	28	- -	- -	- -	93.4311	0.84873
				48	- -	- -	- -	89.5227	1.9459
			HepG2	28	- -	- -	- -	96.4003	0.651659
				48	- -	- -	- -	95.1781	0.983369
		HepG2 cytotoxicity	HepG2	48	106.4	68.26 to 169.3	0.8867	- -	- -
	KAF156	translation inhibition with acute pre-treatment	EEF	28	293.3	117.6 to 1000	0.938	76.7618	9.33558
				48	123.1	34.65 to 1000	0.7988	78.7016	6.9034
			HepG2	28	n.d.	n.d.	n.d.	-9.4705	17.4391
				48	n.d.	n.d.	n.d.	9.39217	24.6318
		translation inhibition with co-OPP treatment	EEF	28	- -	- -	- -	-23.185	21.7328
				48	- -	- -	- -	13.1849	24.7387
			HepG2	28	- -	- -	- -	11.0345	19.1674
				48	- -	- -	- -	7.66133	10.917
		HepG2 cytotoxicity	HepG2	48	n.d.	n.d.	n.d.	- -	- -
	lactimidomycin	translation inhibition with acute pre-treatment	EEF	28	19.04	10 to 25.33	0.9909	99.5718	0.207481
				48	337.1	184.7 to 605.8	0.8833	98.8404	0.638059
			HepG2	28	12.48	9.83 to 19.02	0.9613	99.2097	0.268163
				48	247.5	149.5 to 327.2	0.9768	98.9605	0.696111
		translation inhibition with co-OPP treatment	EEF	28	- -	- -	- -	96.3713	1.71398
				48	- -	- -	- -	96.1757	2.60655
			HepG2	28	- -	- -	- -	95.5681	2.22735
				48	- -	- -	- -	96.9389	1.84948
		HepG2 cytotoxicity	HepG2	48	17.21	13.96 to 21.33	0.9445	- -	- -
	MMV019266	translation inhibition with acute pre-treatment	EEF	28	373.1	100 to 1000	0.9165	90.5271	3.55382
				48	288.8	100 to 865	0.9121	86.7128	5.63643
			HepG2	28	n.d.	n.d.	n.d.	-11.1851	26.3435
				48	n.d.	n.d.	n.d.	-5.64303	13.7742
		translation inhibition with co-OPP treatment	EEF	28	- -	- -	- -	77.214	8.58914
				48	- -	- -	- -	72.2485	13.502
			HepG2	28	- -	- -	- -	19.4962	14.075
				48	- -	- -	- -	18.0791	31.799
		HepG2 cytotoxicity	HepG2	48	n.d.	n.d.	n.d.	- -	- -
	Table S2. Compound potency and efficacy of translation inhibition in EEFs and HepG2 cells. Translation inhibition EC50 values and HepG2 cytotoxicity values were calculated with non-linear regression analysis for all treatments resulting in ≥ 50% maximum inhibition at highest tested concentration (see table S1) in either HepG2 or parasite; if 50% translation inhibition was not reached, or if fitte…
